# Identification of a novel and divergent reptarenavirus in an Amazon coral snake (*Micrurus spixii* [Wagler, 1824])

**DOI:** 10.64898/2026.01.29.702531

**Authors:** Ayumu Onishi, Mai Kishimoto, Masayuki Horie

## Abstract

Reptarenaviruses are viruses belonging to the genus *Reptarenavirus* within the family *Arenaviridae*, which infect snakes and cause inclusion body disease (IBD), a fatal condition characterized by behavioral abnormalities and wasting. Although many reptarenaviruses have been identified thus far, the phylogenetic gaps between reptarenaviruses and the other arenaviruses suggest the existence of yet-to-be-identified reptarenaviruses filling the gaps. In this study, we identified a novel reptarenavirus from publicly available RNA-seq data derived from Amazon coral snake (*Micrurus spixii*) and tentatively named it Amazon coral snake virus 1 (ACSV-1). We identified four ACSV-1 contigs containing the putative full-length open reading frames of the NP, GP, and L genes, as well as the partial Z gene. Phylogenetic analyses showed that ACSV-1 is highly divergent from known reptarenaviruses. The NP, GP, and L genes showed 48.3%, 42.3%, and 45.7% nucleotide sequence identities, respectively, with those of the closest relatives. Based on the International Committee on Taxonomy of Viruses (ICTV) species demarcation criteria, ACSV-1 can be assigned to a novel species of virus within the genus *Reptarenavirus*. This study expands our understanding of the diversity and evolution of reptarenaviruses.
