## Supplementary Table 1 for "Identification of a novel and divergent reptarenavirus in an Amazon coral snake (*Micrurus spixii* [Wagler, 1824])"

### Sheet: Table S1
Supplementary Table 1. Number of mapped reads in the first screening.
BioProject accession	Run accession	Total reads	Mapped reads (counts)	Mapped reads (read per million)	Species name	Common name	Tissue	Location
PRJDB5628	DRR089660	118266608	1114	9.4194	Micrurus surinamensis	Aquatic coral snake	Venom gland	Brazil:Tocantins, Para. Estreito, Altamira
	DRR089661	77203222	833	10.7897	Micrurus lemniscatus	South American coral snake	Venom gland	Brazil:Para, Altamira
	DRR089662	77771906	721	9.2707	Micrurus corallinus	Painted coral snake	Venom gland	Brazil:Rio de Janeiro, Niteroi
	DRR089663	110859044	542251	4891.36	Micrurus spixii	Amazon coral snake	Venom gland	Brazil:Para, Altamira
	DRR089664	104274402	977	9.36951	Micrurus paraensis	Pará coral snake	Venom gland	Brazil:Para, Altamira
	DRR089665	91913022	875	9.51987	Micrurus carvalhoi	Brazilian ribbon coral snake	Venom gland	Brazil:Goias, Cana Brava

### Sheet: Supplementary Table2
Supplementary table 2. Endogenous retroviral genome sequences in snakes identified as top BLASTn hits for contig 3.
	blast best hit
Query	Accession	Host species	Common name	Description	Query Cover(%)	E value	Identity(%)
Contig 3	XM_032231079.1	Thamnophis elegans	Western terrestrial garter snake	endogenous retrovirus group 3 member 1 Env polyprotein-like	41	9e-78	75.57
	XM_032226881.1	Thamnophis elegans	Western terrestrial garter snake	endogenous retrovirus group 3 member 1 Env polyprotein-like	36	1e-70	75
	XM_039346527.1	Crotalus tigris	Tiger rattlesnake	endogenous retrovirus group 3 member 1 Env polyprotein-like	46	3e-52	69.89
	XM_039341373.1	Crotalus tigris	Tiger rattlesnake	endogenous retrovirus group 3 member 1 Env polyprotein-like	46	4e-51	69.7
	XM_039328205.1	Crotalus tigris	Tiger rattlesnake	endogenous retrovirus group 3 member 1 Env polyprotein-like	46	4e-51	69.7
	XM_039332821.1	Crotalus tigris	Tiger rattlesnake	endogenous retrovirus group 3 member 1 Env polyprotein-like	46	4e-51	69.7
	XM_039326286.1	Crotalus tigris	Tiger rattlesnake	endogenous retrovirus group 3 member 1 Env polyprotein-like	39	2e-49	69.51
	XM_039343416.1	Crotalus tigris	Tiger rattlesnake	endogenous retrovirus group 3 member 1 Env polyprotein-like	39	2e-49	69.51
	XM_039348576.1	Crotalus tigris	Tiger rattlesnake	endogenous retrovirus group 3 member 1 Env polyprotein-like	46	2e-49	69.51
Contig 15	XM_032226881.1	Thamnophis elegans	Western terrestrial garter snake	endogenous retrovirus group 3 member 1 Env polyprotein-like	62	8e-84	70.79
	XM_032231079.1	Thamnophis elegans	Western terrestrial garter snake	endogenous retrovirus group 3 member 1 Env polyprotein-like	62	2e-78	70.27
	XM_039328205.1	Crotalus tigris	Tiger rattlesnake	endogenous retrovirus group 3 member 1 Env polyprotein-like	63	1e-62	68.72
	XM_039341373.1	Crotalus tigris	Tiger rattlesnake	endogenous retrovirus group 3 member 1 Env polyprotein-like	63	1e-62	68.72
	XM_039332821.1	Crotalus tigris	Tiger rattlesnake	endogenous retrovirus group 3 member 1 Env polyprotein-like	63	1e-62	68.72
	XM_039346527.1	Crotalus tigris	Tiger rattlesnake	endogenous retrovirus group 3 member 1 Env polyprotein-like	63	1e-62	68.72
	XM_039348576.1	Crotalus tigris	Tiger rattlesnake	endogenous retrovirus group 3 member 1 Env polyprotein-like	63	1e-62	68.72
	XM_039326286.1	Crotalus tigris	Tiger rattlesnake	endogenous retrovirus group 3 member 1 Env polyprotein-like	63	5e-61	68.59
Contig 17	XM_032231079.1	Thamnophis elegans	Western terrestrial garter snake	endogenous retrovirus group 3 member 1 Env polyprotein-like	59	9e-52	67.69
	XM_032226881.1	Thamnophis elegans	Western terrestrial garter snake	endogenous retrovirus group 3 member 1 Env polyprotein-like	59	4e-50	67.54
	XM_039346527.1	Crotalus tigris	Tiger rattlesnake	endogenous retrovirus group 3 member 1 Env polyprotein-like	45	8e-46	68.71
	XM_039341373.1	Crotalus tigris	Tiger rattlesnake	endogenous retrovirus group 3 member 1 Env polyprotein-like	45	3e-44	68.52
	XM_039328205.1	Crotalus tigris	Tiger rattlesnake	endogenous retrovirus group 3 member 1 Env polyprotein-like	45	3e-44	68.52
	XM_039348576.1	Crotalus tigris	Tiger rattlesnake	endogenous retrovirus group 3 member 1 Env polyprotein-like	45	3e-44	68.52
	XM_039343416.1	Crotalus tigris	Tiger rattlesnake	endogenous retrovirus group 3 member 1 Env polyprotein-like	45	4e-43	68.33
	XM_039332821.1	Crotalus tigris	Tiger rattlesnake	endogenous retrovirus group 3 member 1 Env polyprotein-like	45	4e-43	68.33
	XM_039326286.1	Crotalus tigris	Tiger rattlesnake	endogenous retrovirus group 3 member 1 Env polyprotein-like	45	4e-43	68.33
	XM_063292858.1	Candoia aspera	Viper boa	endogenous retrovirus group 3 member 1, envelope (ERV3-1)	28	1e-31	70.53
