## Supplementary Table 4 for "Identification of a novel and divergent reptarenavirus in an Amazon coral snake (*Micrurus spixii* [Wagler, 1824])"

### Sheet: シート1
Supplementary Table 4. Conserved domain searches for the Amazon coral snake virus 1 proteins.
Query	Hit type	PSSM-ID	From	To	E-Value	Bitscore	Accession	Short name
NP	Superfamily	407402	406	564	2.18e-21	91.5	cl38577	Arena_ncap_C superfamily
GP	Superfamily	413513	315	383	5.6e-17	75.2	cl02885	Ebola_HIV-1-like_HR1-HR2 superfamily
L	Superfamily	399372	311	1670	8.85e-144	497.1	cl38204	Arena_RNA_pol superfamily
Z	Superfamily	473075	56	93	0.00471	32.6	cl17238	RING_Ubox superfamily
