## Supplementary Table 3 for "Identification of a novel and divergent reptarenavirus in an Amazon coral snake (*Micrurus spixii* [Wagler, 1824])"

### Sheet: Table S3
Supplementary Table 3. Mapped read numbers to Amazon coral snake virus 1.
Run Accession	Host species	Total reads		N			G			L			Z			Total
				Counts	(RPM)		Counts	(RPM)		Counts	(RPM)		Counts	(RPM)		Counts	(RPM)
DRR089660	Micrurus surinamensis	118266608		2528	21.3754		235	1.98704		1127	9.52932		3	0.0253664		3893	32.9172
DRR089661	Micrurus lemniscatus	77203222		1632	21.139		172	2.22789		840	10.8804		1	0.0129528		2645	34.2602
DRR089662	Micrurus corallinus	77771906		1711	22.0002		186	2.39161		732	9.41214		1	0.0128581		2630	33.8168
DRR089663	Micrurus spixii	110859044		1171779	10570		110821	999.657		547456	4938.31		977	8.81299		1831033	16516.8
DRR089664	Micrurus paraensis	104274402		2145	20.5707		188	1.80294		991	9.50377		0	0		3324	31.8774
DRR089665	Micrurus carvalhoi	91913022		2123	23.0979		151	1.64286		882	9.59603		0	0		3156	34.3368

### Sheet: tmp
Supplementary Table 3. Mapped read numbers to Amazon coral snake virus.
SRA Accession	Host species	Total reads	N		G		L		Z		Total
			Counts	RPM	Counts	RPM	Counts	RPM	Counts	RPM	Counts	RPM
DRR089660	Micrurus surinamensis	118266608	2528	21.3754	235	1.98704	1127	9.52932	3	0.0253664	3893	32.9172
DRR089661	Micrurus lemniscatus	77203222	1632	21.139	172	2.22789	840	10.8804	1	0.0129528	2645	34.2602
DRR089662	Micrurus corallinus	77771906	1711	22.0002	186	2.39161	732	9.41214	1	0.0128581	2630	33.8168
DRR089663	Micrurus spixii	110859044	1171779	10570	110821	999.657	547456	4938.31	977	8.81299	1831033	16516.8
DRR089664	Micrurus paraensis	104274402	2145	20.5707	188	1.80294	991	9.50377	0	0	3324	31.8774
DRR089665	Micrurus carvalhoi	91913022	2123	23.0979	151	1.64286	882	9.59603	0	0	3156	34.3368
