## Supplementary Table 2 for "Identification of a novel and divergent reptarenavirus in an Amazon coral snake (*Micrurus spixii* [Wagler, 1824])"

### Sheet: Table S2
Supplementary Table 2. Nucleotide sequence identities between contigs obtained from each RNA-seq dataset and those obtained from dataset DRR089663.
Run accession	Identity (%)
	NP	GP	L
DRR089660	100	100	100
DRR089661	100	100	99.6
DRR089662	100	100	100
DRR089664	100	99.6	99.6
DRR089665	100	99.6	100
